# TET1 Catalytic Activity is Required for Reprogramming of Imprinting Control Regions and Patterning of Sperm-Specific Hypomethylated Regions

**DOI:** 10.1101/2023.02.21.529426

**Authors:** Rexxi D. Prasasya, Blake A. Caldwell, Zhengfeng Liu, Songze Wu, Nicolae A. Leu, Johanna M. Fowler, Steven A. Cincotta, Diana J. Laird, Rahul M. Kohli, Marisa S. Bartolomei

**Author notes:** Co-lead contacts (Rahul M. Kohli, Marisa S. Bartolomei). Correspondence (MSB) and (RMK).

## Abstract

DNA methylation erasure is required for mammalian primordial germ cell reprogramming. TET enzymes iteratively oxidize 5-methylcytosine to generate 5-hyroxymethylcytosine (5hmC), 5-formylcytosine, and 5-carboxycytosine to facilitate active genome demethylation. Whether these bases are required to promote replication-coupled dilution or activate base excision repair during germline reprogramming remains unresolved due to the lack of genetic models that decouple TET activities. Here, we generated two mouse lines expressing catalytically inactive TET1 (*Tet1-HxD*) and TET1 that stalls oxidation at 5hmC (*Tet1-V*). *Tet1^-/-^*, *Tet1^V/V^*, and *Tet1^HxD/HxD^* sperm methylomes show that TET1^V^ and TET1^HxD^ rescue most *Tet1^-/-^* hypermethylated regions, demonstrating the importance of TET1’s extra-catalytic functions. Imprinted regions, in contrast, require iterative oxidation. We further reveal a broader class of hypermethylated regions in sperm of *Tet1* mutant mice that are excluded from *de novo* methylation during male germline development and depend on TET oxidation for reprogramming. Our study underscores the link between TET1-mediated demethylation during reprogramming and sperm methylome patterning.
