## Supplementary material for "TET1 Catalytic Activity is Required for Reprogramming of Imprinting Control Regions and Patterning of Sperm-Specific Hypomethylated Regions": Table S4

### Sheet: PrimerList
Supplemental Table 4. Primers used in this study
	Mouse Tet1 CRISPR/Cas9 Mutagenesis and genotyping
	Primer Name	Sequence	Info
	T7-TET1exon10-sgRNA Fwd	TTAATACGACTCACTATAGG CTCTGGTGTCACCTGTTGCA gttttagagctagaaatagc	Forward primer for amplifying T7-TET1exon11 sgRNA PCR product for in vitro transcription.
	Universal sgRNA Rev	AGCACCGACCGGTGCCACT	Reverse primer for amplifying T7-TET1exon11 sgRNA PCR product for in vitro transcription (binds pX335 gRNA scaffold).
	Tet1-V HDR template	C*T*AAGGTGGAATATGAAGAAGTTGCTGGAGACTGTCGACTTGGAAATGAAGAGGGGCGTCCTTTCTCTGGTGTCGTCTGTTGTATGGATTTTTGTGCCCATTCTCACAAGGACATTCACAACATGCACAACGGAAGCACCGTGGTA*T*G	Tet1-V exon 10 HDR template; includes phosphorothioate linkages (* at 5’ and 3’ ends) to prevent degradation
	Tet1-HxD HDR template	G*A*CTGTCGACTTGGAAATGAAGAGGGGCGTCCTTTCTCTGGTGTCACCTGTTGTATGGATTTTTGTGCCCATTCTTACAAGGCCATTCACAACATGCACAACGGAAGCACCGTGGTATGCACTGAGTACTTTAATCCTTTATGCTTTAGGTGTGCTC*C*T	Tet1-HxD exon 10 HDR template; includs phosphorothioate linkages (* at 5’ and 3’ ends) to prevent degradation
	Tet1-V/HxD RFLP Fwd	ATTTGGTACCCCCATTCACG	Forward primer for amplifying Exon 10 for RFLP genotyping analysis
	Tet1-V/HxD RFLP Rev	CCAGTCCCTACTGAATGTTGT	Reverse primer for amplifying Exon 10 for RFLP genotyping analysis
	Tet1-KO WT Fwd	AGGGAGCTCATGGAGACTA	The Jackson Laboratory primer 13037 for genotyping mouse stock no. 017358 spanning Exon 4 and 5 of Tet1
	Tet1-KO Mutant Fwd	AACTGATTCCCTTCGTGCAG	The Jackson Laboratory primer 13039 for genotyping mouse stock no. 017358 spanning Exon 4 and 5 of Tet1
	Tet1-KO Common Rev	TTA AAG CAT GGG TGG GAG TC	The Jackson Laboratory primer 13038 for genotyping mouse stock no. 017358 spannign Exon 4 and 5 of Tet1
	Primers for expression analysis
	Primer Name	Sequence	Info
	mTET1 qRT-PCR Fwd	GGCGTCCTTTCTCTGGTGTC	Forward qRT-PCR primer for mouse Tet1. Targets region spanning exons 11 to 12 of catalytic domain
	mTET1 qRT-PCR Rev	CTGCTCGAATCAACGTACACAC	Reverse qRT-PCR primer for mouse Tet1. Targets region spanning exons 11 to 12 of catalytic domain
	mTET2 qRT-PCR Fwd	GCTCCAATATACAAGAAGCTTGCAC	Forward qRT-PCR primer for mouse Te2 (Hu et al. 2014)
	mTET2 qRT-PCR Rev	ATTGAGGGTGACCACCACTGTAC	Reverse qRT-PCR primer for mouse Tet2 (Hu et al. 2014)
	mTET3 qRT-PCR Fwd	CTATCAGAACCAGGTGACCAATGAG	Forward qRT-PCR primer for mouse Tet3 (Hu et al. 2014)
	mTET3 qRT-PCR Rev	ACAGTGCACCCATTGTAGAGGTTAT	Reverse qRT-PCR primer for mouse Tet3 (Hu et al. 2014)
	Nono qRT-PCR Fwd	GCTCGTGAGAAGCTGGAGAT	Forward qRT-PCR primer for mouse Nono (Plasschaert and Bartolomei 2015)
	Nono qRT-PCR Rev	TTCTTGACGTCTCATCAAATCC	Reverse qRT-PCR primer for mouse Nono (Plasschaert and Bartolomei 2015)
	mTet1 RT-PCR Pyro Fwd	GGCGTCCTTTCTCTGGTGTC	Forward RT-PCR primer for mouse Tet1 used in pyrosequencing assay to identify SNPs introduced by V and HxD mutagenesis. Targets region spanning exon 11 to 12 of catalytic domain
	mTet1 RT-PCR Pyro Rev	5Biosg/CTGCTCGAATCAACTTACACAC	Reverse RT-PCR primer for mouse Tet1 used in pyrosequencing assay to identify SNPs introduced by V and HxD mutagenesis. Targets region spanning exon 11 to 12 of catalytic domain
	mTet1 RT-PCR Pyro Seq	CGTCCTTTCTCTGGTGTC	Pyro sequencing primer for mouse Tet1 used in pyrosequencing assay to identify SNPs introduced by V and HxD mutagenesis. Targets region spanning exon 11 to 12 of catalytic domain
	Primers for generation of Southern probe
	Primer Name	Sequence	Info
	Tet1-5'Probe Fwd	GAGCTCTTTGTACAGGCGGT	Forward primer to generate 843bp (chr10:62822611-62823434) Southern probe 5' to the Exon 11 point mutations
	Tet1-5'Probe Rev	AGTCCCATTGCTGTGGTAGC	Reverse primer to generate 843bp (chr10:62822611-62823434) Southern probe 5' to the Exon 11 point mutations
	Tet1-IntProbe Fwd	GGGACAATTTGTGTCACGGC	Forward primer to generate 680bp (chr10:62813780-62814440) Southern probe on Exon 11 spanning the point mutations
	Tet1-IntProbe Rev	AACATGCACAACGGAAGCAC	Reverse primer to generate 680bp (chr10:62813780-62814440) Southern probe on Exon 11 spanning the point mutations
	Tet1-3'Probe Fwd	CCTTCATCCCTTCCACGGAG	Forward primer to generate 843bp (chr10:62813701-62814676) Southern probe 3' to the Exon 11 point mutations
	Tet1-3'Probe Rev	CTGTCCCGTTTTGTCACCCT	Reverse primer to generate 843bp (chr10:62813701-62814676) Southern probe 3' to the Exon 11 point mutations
	Primers for bisulfite sequencing of candidate DMRs
	Primer Name	Sequence	Info
	Fat1-Ex5-miseq Fwd	ACACTCTTTCCCTACACGACGCTCTTCCGATCTATAAAATTAGGTTTTTAGAG	Forward primer targeting bisulfite mutagenized exon 5 of Fat1 (chr8:45009899-45010276)
	Fat1-Ex5-miseq Rev	GTGACTGGAGTTCAGACGTGTGCTCTTCCGATCTATATACTAACTACTAACTAAT	Reverse primer targeting bisulfite mutagenized exon 5 of Fat1 (chr8:45009899-45010276)
	Fat1-Ex6-miseq Fwd	ACACTCTTTCCCTACACGACGCTCTTCCGATCTATTTTATAGATTAAGGTAGT	Forward primer targeting bisulfite mutagenized exon 6 of Fat1 (chr8:45010392-45010725)
	Fat1-Ex6-miseq Rev	GTGACTGGAGTTCAGACGTGTGCTCTTCCGATCTAAATTCTTCACCTCTAAACCTT	Reverse primer targeting bisulfite mutagenized exon 6 of Fat1 (chr8:45010392-45010725)
	Dyrk2-Ex3-miseq Fwd	ACACTCTTTCCCTACACGACGCTCTTCCGATCTTTATTTTTTTTAGGTAAGAGGGG	Forward primer targeting bisulfite mutagenized exon 3 of Dyrk2 (chr10:118860078-118860437)
	Dyrk2-Ex3-miseq Rev	GTGACTGGAGTTCAGACGTGTGCTCTTCCGATCTCCTCTATAAACTCATCAAAAAAA	Reverse primer targeting bisulfite mutagenized exon 3 of Dyrk2 (chr10:118860078-118860437)
	Shroom3-miseq Fwd	ACACTCTTTCCCTACACGACGCTCTTCCGATCTGTAATGGGGAGTAGAATTTTTTAA	Forward primer targeting bisulfite mutagenized chr5:92941893-92942068 of Shroom3
	Shroom3-miseq Rev	ACACTCTTTCCCTACACGACGCTCTTCCGATCAAACTAAAAAATACTCTAACTAC	Reverse primer targeting bisulfite mutagenized chr5:92941893-92942068 of Shroom3
	Primers for bisulfite sequencing of ICRs using pyrosequencing
	Primer Name	Sequence	Info
	H19/Igf2 ICR F	GGGTAGGATATATGTATTTTTTAGGTTG	Forward primer for pyrosequencing PCR (de Waal et al., 2014)
	H19/Igf2 ICR R-biotinylated	5Biosg/CTCATAAAACCCATAACTATAAAATCAT	Reverse primer for pyrosequencing PCR (de Waal et al., 2014)
	H19/Igf2 ICR Sequencing	TGTAAAGATTAGGGTTGT	Sequencing primer for pyrosequencing (de Waal et al., 2014)
	IG-DMR F	GTGGTTTGTTATGGGTAAGTTT	Forward primer for pyrosequencing PCR (de Waal et al., 2014)
	IG-DMR R-biotinylated	5Biosg/CCCTTCCCTCACTCCAAAAATTAA	Reverse primer for pyrosequencing PCR (de Waal et al., 2014)
	IG-DMR Sequencing	GTTATGGATTGGTGTTAAG	Sequencing primer for pyrosequencing (de Waal et al., 2014)
	Snrpn F	GGTAGTTGTTTTTTGGTAGGATAT	Forward primer for pyrosequencing PCR (de Waal et al., 2014)
	Snrpn R-biotinylated	5Biosg/ACTAAAATCCACAAACCCAACTAACCT	Reverse primer for pyrosequencing PCR (de Waal et al., 2014)
	Snrpn Sequencing	GTGTAGTTATTGTTTGGGA	Sequencing primer for pyrosequencing (de Waal et al., 2014)
	Peg3 F	GGTTTTTAAGGGTAATTGATAAGG	Forward primer for pyrosequencing PCR (de Waal et al., 2014)
	Peg3 R-biotinylated	5Biosg/CCCTATCACCTAAATAACATCCC	Reverse primer for pyrosequencing PCR (de Waal et al., 2014)
	Peg3 Sequencing	AATTGATAAGGTTGTAGATT	Sequencing primer for pyrosequencing (de Waal et al., 2014)
	KvDMR F	TTTTGTGTGATTTTATTTGGAGAGT	Forward primer for pyrosequencing PCR (de Waal et al., 2014)
	KvDMR R-biotinylated	5Biosg/CCTCAAAACCACCCCTACT	Reverse primer for pyrosequencing PCR (de Waal et al., 2014)
	KvDMR Sequencing	GTAAGTATTTAAGGTTAGAAGTAGA	Sequencing primer for pyrosequencing (de Waal et al., 2014)
	Peg1/Mest ICR F	GGAGGTTTTATATAAGTATTTGTTTTT	Forward primer for pyrosequencing PCR (de Waal et al., 2014)
	Peg1/Mest ICR R	5Biosg/ACCACCCAACTAACACTAAA	Reverse primer for pyrosequencing PCR (de Waal et al., 2014)
	Peg1/Mest Sequencing	GGTTTTATATAAGTATTTGTTTTTT	Sequencing primer for pyrosequencing (de Waal et al., 2014)
	Primers for 5' RACE
	RACE_Fat1_Ex9	GATTACGCCAAGCTTGGCGCCGGTGGTGGGGTCAA	3' Primer to conduct 5'RACE on Fat1 locus located on Exon 9
	RACE_Dyrk2_Ex3	GATTACGCCAAGCTTTCCGGGATCGGCCCCCGTTGA	3' Primer to conduct 5'RACE on Dyrk2 locus located on Exon 3 within coding sequence
